# ST8SIA4-mediated polysialylation is critical for CCR2-driven monocyte egress from the bone marrow

**DOI:** 10.64898/2026.01.09.698551

**Authors:** Aurélien Boyancé, Nelly Gilles, Maxime Rotival, Alexandre Stella, Camille Gorlt, Karima Chaoui, Sarah Monard, Nacho Aguiló, Thomas Mangeat, Odile Burlet-Schiltz, Hugues Lortat-Jacob, Anja Münster-Kühnel, Anne Gonzalez de Peredo, Denis Hudrisier, Lluis Quintana-Murci, Rabia Sadir, Herbert Hildebrandt, Olivier Neyrolles, Yoann Rombouts

## Abstract

Polysialylation is a rare post-translational protein modification essential for brain development and synaptic plasticity, where it fine-tunes cell–cell and cell–matrix interactions to direct neuronal migration, neurite outgrowth and synaptogenesis. Although polysialic acid is also expressed on circulating leukocytes, its functions in the immune system remain largely unexplored. Guided by analysis of publicly available human genomic data showing that naturally occurring variants of *ST8SIA4*, which encodes one of the two enzymes that mediate polysialylation, associate with reduced circulating monocyte counts, we investigated the *in vivo* role of this enzyme in monocyte biology. Using *St8sia4*-deficient mice, we show that ST8SIA4-dependent polysialylation is essential for CCR2-mediated egress of inflammatory monocytes from the bone marrow at steady state and during *Mycobacterium tuberculosis* infection. We confirm NCAM1 as the principal polysialylated protein in inflammatory monocytes and demonstrate that *Ncam1*-deficient mice phenocopy the monocyte defects observed in *St8sia4*-deficient animals. Mechanistically, loss of ST8SIA4-dependent polysialylation impairs engagement and internalization of the CCR2 ligands CCL2 and CCL7, accompanied by disrupted CCR2 surface organization and extensive cytoskeletal remodeling. Together, these findings identify polysialylation as a previously unrecognized regulator of CCR2 function and monocyte mobilization, with broad implications for immune surveillance and inflammatory responses.

**Highlights:**

- Human *ST8SIA4* variants are associated with reduced blood monocyte and lymphocyte counts and increased risk of SLE.
- *St8sia4*^-/-^ mice exhibit monocytopenia with impaired CCR2-mediated egress of inflammatory monocytes from the bone marrow both at steady state and during *Mycobacterium tuberculosis* infection.
- ST8SIA4 polysialylates NCAM1 (CD56) in inflammatory monocytes, and *Ncam1*^-/-^
- mice phenocopy the monocytopenia observed in *St8sia4*^-/-^ mice.
- Loss of ST8SIA4 and polysialylation impairs CCR2-mediated binding and endocytosis of CCL2 and CCL7 by monocytes.
- Polysialic acid itself does not function as a co-receptor for these chemokines, revealing a new paradigm for its role in immune cell trafficking.
- Proper CCR2 surface distribution and function, as well as cytoskeletal organization in inflammatory monocytes, depend on ST8SIA4-mediated polysialylation.
