## Supplementary material for "ST8SIA4-mediated polysialylation is critical for CCR2-driven monocyte egress from the bone marrow": Table S1

### Sheet: TableS1A
gwasID	gwas trait	molQTL_phenoID	best_GWAS_variantID	best_GWAS_rsID	pval.gwas	beta.gwas	best_molQTL_variantID	best_molQTL_rsID	pval.molQTL	beta.molQTL	colocalisation Method	number Colocalising Variants	h0	h1	h2	h3	h4	betaRatioSignAverage
GCST011096	SLE	blueprint_leafcutter_monocyte_5_100812129_100856103_clu_7303_-	5_100836660_A_G	rs12153670	7.163e-10	0.1389	5_100809449_C_CA	rs35431964	1.909e-06	0.286115	COLOC	71	1.25291e-09	9.83914e-05	1.86729e-06	0.145785	0.854115	1
GCST011096	SLE	blueprint_tx_t-cell_enst00000231461	5_100836660_A_G	rs12153670	7.163e-10	0.1389	5_100823002_G_C	rs11744392	5.332e-18	0.809296	COLOC	57	1.40094e-26	1.10016e-21	1.69361e-06	0.132132	0.867866	1
GCST011096	SLE	blueprint_txrev_monocyte_ensg00000113532_grp_1_downstream_enst00000231461	5_100836660_A_G	rs12153670	7.163e-10	0.1389	5_100912939_T_C	rs4703131	3.345e-13	0.546044	COLOC	54	1.75387e-18	1.37732e-13	1.23019e-06	0.0957033	0.904296	1
GCST011096	SLE	blueprint_txrev_neutrophil_ensg00000113532_grp_1_downstream_enst00000231461	5_100836660_A_G	rs12153670	7.163e-10	0.1389	5_100827047_A_G	rs17723545	1.157e-10	0.311834	COLOC	72	8.92157e-15	7.00614e-10	1.11988e-06	0.0870312	0.912968	1
GCST011096	SLE	bossini-castillo_2019_exon_treg_naive_ensg00000113532_13_5_100856103_100856396	5_100836660_A_G	rs12153670	7.163e-10	0.1389	5_100853985_A_ATGTGTGTGTGTG	rs55821438	0.0008007	-0.286067	COLOC	72	7.78179e-08	0.00611107	1.59076e-06	0.124053	0.869834	-1
GCST011096	SLE	gilchrist_2021_microarray_nk-cell_naive_ilmn_2253732	5_100836660_A_G	rs12153670	7.163e-10	0.1389	5_100809316_G_A	rs10078251	3.249e-09	0.326348	COLOC	69	2.09474e-12	1.645e-07	1.77556e-06	0.138574	0.861424	1
GCST011096	SLE	gtex_txrev_blood_ensg00000113532_grp_1_downstream_enst00000231461	5_100836660_A_G	rs12153670	7.163e-10	0.1389	5_100829780_C_G	rs28413976	9.992e-08	0.135464	COLOC	62	1.11628e-09	8.76616e-05	1.1384e-06	0.0884873	0.911424	1
GCST011096	SLE	lepik_2017_txrev_blood_ensg00000113532_grp_1_upstream_enst00000231461	5_100836660_A_G	rs12153670	7.163e-10	0.1389	5_100874934_A_G	rs10043056	1.937e-09	-0.319106	COLOC	68	1.09919e-11	8.63201e-07	1.24582e-06	0.0969315	0.903066	-1
GCST011096	SLE	onek1k_ge_cd4_tcm_ensg00000113532	5_100836660_A_G	rs12153670	7.163e-10	0.1389	5_100829830_C_G	rs112658757	1.844e-09	-0.22072	COLOC	73	1.02807e-11	8.07349e-07	1.1922e-06	0.0927165	0.907282	-1
GCST011096	SLE	schmiedel_2018_txrev_th1-17_memory_ensg00000113532_grp_1_downstream_enst00000231461	5_100836660_A_G	rs12153670	7.163e-10	0.1389	5_100872875_TAA_T	rs550303574	7.359e-08	0.731236	COLOC	51	1.54139e-12	1.21046e-07	1.43721e-06	0.111977	0.888022	1
GCST011096	SLE	twinsuk_exon_lcl_ensg00000113532_13_5_100903225_100903282	5_100836660_A_G	rs12153670	7.163e-10	0.1389	5_100864593_A_G	rs200660720	1.669e-30	-0.664114	COLOC	56	1.94205e-38	1.5251e-33	1.2562e-06	0.0977478	0.902251	-1
GCST90002340	monocyte counts	blueprint_exon_monocyte_ensg00000113532_13_5_100806933_100812129	5_100829780_C_G	rs28413976	3.9e-08	-0.0114	5_100898735_C_T	rs1423384	2.05e-07	0.332321	COLOC	41	3.30611e-22	4.02441e-06	1.34286e-17	0.162624	0.837372	-1
GCST90002340	monocyte counts	blueprint_leafcutter_monocyte_5_100812129_100856103_clu_7303_-	5_100829780_C_G	rs28413976	3.9e-08	-0.0114	5_100809449_C_CA	rs35431964	1.774e-06	0.287312	COLOC	64	7.89673e-21	9.61242e-05	1.1769e-17	0.142402	0.857501	-1
GCST90002340	monocyte counts	blueprint_tx_t-cell_enst00000231461	5_100829780_C_G	rs28413976	3.9e-08	-0.0114	5_100823002_G_C	rs11744392	4.299e-18	0.811629	COLOC	38	7.45187e-38	9.0709e-22	9.00866e-18	0.108768	0.891232	-1
GCST90002340	monocyte counts	blueprint_txrev_monocyte_ensg00000113532_grp_1_downstream_enst00000231461	5_100829780_C_G	rs28413976	3.9e-08	-0.0114	5_100912939_T_C	rs4703131	3.896e-13	0.545115	COLOC	38	1.7062e-29	2.07689e-13	1.19676e-17	0.144822	0.855178	-1
GCST90002340	monocyte counts	blueprint_txrev_neutrophil_ensg00000113532_grp_1_downstream_enst00000231461	5_100829780_C_G	rs28413976	3.9e-08	-0.0114	5_100827047_A_G	rs17723545	1.181e-10	0.311882	COLOC	56	7.01493e-26	8.53903e-10	8.80545e-18	0.106292	0.893708	-1
GCST90002340	monocyte counts	bossini-castillo_2019_exon_treg_naive_ensg00000113532_13_5_100856103_100856396	5_100829780_C_G	rs28413976	3.9e-08	-0.0114	5_100853985_A_ATGTGTGTGTGTG	rs55821438	0.0008008	-0.286018	COLOC	65	5.49319e-19	0.00668667	1.12292e-17	0.135831	0.857482	1
GCST90002340	monocyte counts	gencord_exon_lcl_ensg00000113532_13_5_100903225_100903282	5_100829780_C_G	rs28413976	3.9e-08	-0.0114	5_100804633_A_ATT	rs36078379	2.349e-05	-0.366402	COLOC	65	4.77986e-20	0.000581836	1.14487e-17	0.138501	0.860918	1
GCST90002340	monocyte counts	gilchrist_2021_microarray_nk-cell_naive_ilmn_2253732	5_100829780_C_G	rs28413976	3.9e-08	-0.0114	5_100809316_G_A	rs10078251	3.132e-09	0.326665	COLOC	45	1.27747e-23	1.55503e-07	1.08282e-17	0.130939	0.869061	-1
GCST90002340	monocyte counts	gtex_txrev_blood_ensg00000113532_grp_1_downstream_enst00000231461	5_100829780_C_G	rs28413976	3.9e-08	-0.0114	5_100829780_C_G	rs28413976	2.406e-08	0.144533	COLOC	38	1.56923e-21	1.91017e-05	1.60033e-18	0.0184988	0.981482	-1
GCST90002340	monocyte counts	onek1k_ge_cd4_tcm_ensg00000113532	5_100829780_C_G	rs28413976	3.9e-08	-0.0114	5_100829830_C_G	rs112658757	1.581e-09	-0.220744	COLOC	48	7.19728e-23	8.761e-07	8.34629e-18	0.100697	0.899302	1
GCST90002340	monocyte counts	quach_2016_leafcutter_monocyte_iav_5_100812129_100856103_clu_10243_-	5_100829780_C_G	rs28413976	3.9e-08	-0.0114	5_100823002_G_C	rs11744392	2.987e-09	0.626946	COLOC	18	3.74217e-24	4.55521e-08	1.05179e-17	0.127158	0.872842	-1
GCST90002340	monocyte counts	quach_2016_leafcutter_monocyte_r848_5_100812129_100819524_clu_10243_-	5_100829780_C_G	rs28413976	3.9e-08	-0.0114	5_100854011_A_G	rs13362464	7.544e-10	-0.664356	COLOC	19	1.79225e-24	2.18164e-08	4.74807e-18	0.0568535	0.943147	1
GCST90002340	monocyte counts	schmiedel_2018_txrev_th1-17_memory_ensg00000113532_grp_1_downstream_enst00000231461	5_100829780_C_G	rs28413976	3.9e-08	-0.0114	5_100872875_TAA_T	rs550303574	7.68e-08	0.731443	COLOC	33	7.37961e-24	8.98294e-08	6.88082e-18	0.0828406	0.917159	-1
GCST90002340	monocyte counts	twinsuk_exon_lcl_ensg00000113532_13_5_100903225_100903282	5_100829780_C_G	rs28413976	3.9e-08	-0.0114	5_100864593_A_G	rs200660720	9.154e-31	-0.667104	COLOC	32	1.42584e-49	1.73563e-33	9.22296e-18	0.111379	0.888621	1
source: openTargets platform
Only gwas & molecular traits with P_h4>0.8 are reported
best variants for each trait are reported based on smallest association p-value
h0: no effect of locus variants on either gwas or molecular trait
h1: effect of locus variants on gwas trait but not molecular trait
h2: effect of locus variants on molecular trait but not on gwas trait
h3: locus variants have independant effects on gwas and molecular trait
h4: locus variants have shared effects on gwas and molecular trait

### Sheet: Table S1B
Chromosome	PeakSite	ClusterStart	ClusterEnd	Strand	Site 3'READS	Cluster 3'READS	Cluster Usage	Gene	Feature	Signal
chr5	100807202	100807183	100807208	-	192	307	0.482704	ST8SIA4	terminal_exon	AATAAA
chr5	100808419	100808414	100808420	-	21	29	0.045597	ST8SIA4	terminal_exon	AATAAA
chr5	100809654	100809654	100809664	-	38	67	0.105346	ST8SIA4	terminal_exon	AATAAA
chr5	100809977	100809973	100809978	-	52	64	0.100629	ST8SIA4	terminal_exon	AATAAA
chr5	100810485	100810485	100810486	-	20	20	0.031447	ST8SIA4	terminal_exon	AATAAA
chr5	100811221	100811221	100811228	-	17	38	0.059748	ST8SIA4	terminal_exon	AATAAA
chr5	100811374	100811367	100811375	-	17	32	0.050314	ST8SIA4	terminal_exon	ATTAAA
chr5	100842342	100842342	100842343	-	13	13	0.02044	ST8SIA4	intron:skipped	AATAAA
chr5	100848230	100848230	100848237	-	16	20	0.031447	ST8SIA4	intron:skipped	Other
chr5	100849059	100849042	100849079	-	50	68	0.106918	ST8SIA4	intron:skipped	AATAAA
chr5	100849255	100849255	100849256	-	43	43	0.06761	ST8SIA4	intron:skipped	ATTAAA
chr5	100855999	100855999	100856000	-	28	28	0.044025	ST8SIA4	intron:composite	Variant
chr5	100856137	100856133	100856144	-	565	636	1	ST8SIA4	intron:skipped	AATAAA
chr5	100869050	100869050	100869051	-	10	10	0.015723	ST8SIA4	intron:composite	AATAAA
chr5	100885646	100885646	100885647	-	12	12	0.018868	ST8SIA4	intron:composite	Variant
chr5	100886050	100886050	100886053	-	29	32	0.050314	ST8SIA4	intron:composite	ATTAAA
chr5	100902687	100902685	100902705	-	77	88	0.138365	ST8SIA4	intron:composite	ATTAAA
Source: Table S2 from Stroup et al., Nat Comm, 2023
based on reanalysis of data ployA db V3.2 (GSE111134)

### Sheet: Table S1C
gwasID	gwas trait	molecular trait / genomic bin	condition	best_GWAS_variantID	best_GWAS_rsID	pval.gwas	beta.gwas	best_molQTL_variantID	best_molQTL_rsID	pval.molQTL	beta.molQTL	colocalisation Method	number Colocalising Variants	h0	h1	h2	h3	h4	betaRatioSignAverage
GCST011096	SLE	coverage 100,810-100,812 kb	NS	5_100836660_A_G	rs12153670	7.163e-10	0.1389	5_100826613_C_A	rs2548257	1.23565e-12	0.0138365	COLOC	285	8.45673e-15	3.22443e-06	5.60791e-10	0.213821	0.786175	1
GCST011096	SLE	coverage 100,848-100,850 kb	NS	5_100836660_A_G	rs12153670	7.163e-10	0.1389	5_100880281_T_G	rs59030588	3.14835e-17	-0.00293529	COLOC	285	2.31079e-22	1.40621e-05	1.53236e-17	0.932498	0.0674879	-1
GCST011096	SLE	coverage 100,850-100,852 kb	NS	5_100836660_A_G	rs12153670	7.163e-10	0.1389	5_100821654_A_AAT	rs10679885	4.61252e-07	-0.0012925	COLOC	285	1.01061e-08	1.30434e-05	0.000670163	0.864944	0.134373	-1
GCST011096	SLE	coverage 100,852-100,854 kb	NS	5_100836660_A_G	rs12153670	7.163e-10	0.1389	5_100821654_A_AAT	rs10679885	5.40592e-15	-0.00332002	COLOC	285	1.43389e-19	1.38497e-05	9.50852e-15	0.918415	0.081571	-1
GCST011096	SLE	coverage 100,854-100,856 kb	NS	5_100836660_A_G	rs12153670	7.163e-10	0.1389	5_100829830_C_G	rs112658757	3.67314e-13	-0.0032616	COLOC	285	1.34493e-15	1.02893e-06	8.91866e-11	0.0682313	0.931768	-1
GCST011096	SLE	coverage 100,904-100,906 kb	NS	5_100836660_A_G	rs12153670	7.163e-10	0.1389	5_100903483_C_T	rs3756353	1.43147e-06	0.00152348	COLOC	285	4.04979e-14	1.18653e-05	2.68554e-09	0.786823	0.213165	1
GCST011096	SLE	coverage 100,906-100,908 kb	NS	5_100836660_A_G	rs12153670	7.163e-10	0.1389	5_100884530_C_T	rs11241752	4.84031e-05	0.000410231	COLOC	285	1.31331e-06	1.20336e-06	0.0870894	0.0797985	0.83311	1
GCST90002316	lymphocytes counts	coverage 100,810-100,812 kb	NS	5_100832362_T_C	rs2548276	4.83e-12	0.013522	5_100826613_C_A	rs2548257	4.76854e-10	-0.0111911	COLOC	681	4.77461e-16	1.69885e-07	1.09737e-10	0.0390455	0.960954	-1
GCST90002316	lymphocytes counts	coverage 100,848-100,850 kb	NS	5_100832362_T_C	rs2548276	4.83e-12	0.013522	5_100880281_T_G	rs59030588	6.531e-17	0.00264569	COLOC	681	6.62374e-25	4.02766e-08	1.52236e-19	0.00925696	0.990743	1
GCST90002316	lymphocytes counts	coverage 100,850-100,852 kb	NS	5_100832362_T_C	rs2548276	4.83e-12	0.013522	5_100826613_C_A	rs2548257	7.35011e-09	0.00133375	COLOC	681	6.69695e-10	1.40342e-07	0.000153919	0.0322554	0.967591	1
GCST90002316	lymphocytes counts	coverage 100,852-100,854 kb	NS	5_100832362_T_C	rs2548276	4.83e-12	0.013522	5_100826613_C_A	rs2548257	8.02743e-17	0.00318328	COLOC	681	6.97715e-21	1.36597e-07	1.60359e-15	0.0313946	0.968605	1
GCST90002316	lymphocytes counts	coverage 100,854-100,856 kb	NS	5_100832362_T_C	rs2548276	4.83e-12	0.013522	5_100829830_C_G	rs112658757	2.90854e-11	0.00274282	COLOC	681	1.56661e-15	1.26736e-06	3.60061e-10	0.291283	0.708716	1
GCST90002316	lymphocytes counts	coverage 100,904-100,906 kb	NS	5_100832362_T_C	rs2548276	4.83e-12	0.013522	5_100903483_C_T	rs3756353	8.85948e-10	-0.00172866	COLOC	681	1.33828e-14	3.92097e-06	3.07583e-09	0.901174	0.0988221	-1
GCST90002316	lymphocytes counts	coverage 100,906-100,908 kb	NS	5_100832362_T_C	rs2548276	4.83e-12	0.013522	5_100884530_C_T	rs11241752	4.75096e-06	-0.000417509	COLOC	681	1.24101e-06	1.17218e-06	0.285226	0.269407	0.445365	-1
GCST90002340	monocyte counts	coverage 100,810-100,812 kb	NS	5_100826613_C_A	rs2548257	5.35e-11	0.012909	5_100826613_C_A	rs2548257	1.43797e-13	0.0126459	COLOC	680	1.43906e-15	5.12032e-07	4.99555e-11	0.0177747	0.982225	-1
GCST90002340	monocyte counts	coverage 100,848-100,850 kb	NS	5_100826613_C_A	rs2548257	5.35e-11	0.012909	5_100880281_T_G	rs59030588	3.13109e-17	-0.00259078	COLOC	680	1.63633e-22	9.94995e-06	5.68035e-18	0.345402	0.654588	1
GCST90002340	monocyte counts	coverage 100,850-100,852 kb	NS	5_100826613_C_A	rs2548257	5.35e-11	0.012909	5_100826613_C_A	rs2548257	3.79577e-09	-0.00131753	COLOC	680	3.55176e-09	7.44308e-07	0.000123296	0.0258379	0.974038	1
GCST90002340	monocyte counts	coverage 100,852-100,854 kb	NS	5_100826613_C_A	rs2548257	5.35e-11	0.012909	5_100826613_C_A	rs2548257	1.29279e-17	-0.00315602	COLOC	680	2.11194e-20	4.13469e-07	7.33137e-16	0.0143532	0.985646	1
GCST90002340	monocyte counts	coverage 100,854-100,856 kb	NS	5_100826613_C_A	rs2548257	5.35e-11	0.012909	5_100829830_C_G	rs112658757	3.06914e-09	-0.00240109	COLOC	680	7.29179e-15	5.89892e-06	2.53127e-10	0.204775	0.795219	1
GCST90002340	monocyte counts	coverage 100,904-100,906 kb	NS	5_100826613_C_A	rs2548257	5.35e-11	0.012909	5_100903483_C_T	rs3756353	3.20619e-08	0.00152797	COLOC	680	4.28938e-14	1.25673e-05	1.48902e-09	0.436261	0.563727	-1
GCST90002340	monocyte counts	coverage 100,906-100,908 kb	NS	5_100826613_C_A	rs2548257	5.35e-11	0.012909	5_100884530_C_T	rs11241752	0.000333954	0.000321177	COLOC	680	5.88881e-06	5.5622e-06	0.204424	0.193086	0.602478	-1
source: reanalysis from Quach et al, Cell, 2016
all results are reported
best variants for each trait are reported based on smallest association p-value
h0: no effect of locus variants on either gwas or molecular trait
h1: effect of locus variants on gwas trait but not molecular trait
h2: effect of locus variants on molecular trait but not on gwas trait
h3: locus variants have independant effects on gwas and molecular trait
h4: locus variants have shared effects on gwas and molecular trait
