## Supplementary material for "ST8SIA4-mediated polysialylation is critical for CCR2-driven monocyte egress from the bone marrow": Table S5

### Sheet: Table S1
	Flow cytometry
	Antibody	Fluorochrome	Supplier	Clone	Reference
	Chondrotin sulfate	AF488 (Home made)	Sigma	CS-56	SAB200696
	CD45.1	AF700	BD Biosciences	A20	561235
	Ly6C	AF700	BD Pharmigen	AL-21	561237
	Ly6G	AF700	BD Pharmigen	1A8	561236
	PolySia	APC	Absolute Antibody	735	Ab00240-23.0
	CD16/32	APC-Cy7	Biolegend	93	101328
	CD3	APC-Cy7	Biolegend	17A2	100221
	CD45.2	APC-Cy7	Biolegend	104	109824
	Ly6G	APC-Cy7	BD Pharmigen	1A8	560600
	PolySia	APC-Cy7	Absolute Antibody	735	Ab00240-23.0
	CD117 (cKIT)	BV421	BD Horizon	2B8	566290
	CCR2	BV510	Biolegend	SA203G11	150617
	CD115	BV605	Biolegend	AFS98	135517
	CD11b	BV650	Biolegend	M1/70	101239
	CD8	BV650	Biolegend	53-6.7	100742
	sCA1	BV650	Biolegend	D7	108143
	CD11b	BV785	Biolegend	M1/70	101243
	I-A/I-E	BV785	Biolegend	M5/114.15.2	107645
	SiglecF	BV785	BD OptiBuild	E50-2440	740956
	Ly6C	eFluor450	eBioscience	HK1.4	48-5932-82
	B220	FITC	Biolegend	RA3-6B2	103205
	CD11b	FITC	Biolegend	M1/70	101205
	CD11c	FITC	Biolegend	N418	117305
	CD19	FITC	Biolegend	1D3/CD19	152403
	CD3	FITC	Biolegend	17A2	100203
	CD45.1	FITC	BD Biosciences	A20	553775
	CD49b	FITC	Biolegend	HMa2	103503
	Ly6G	FITC	Biolegend	1A8	127605
	Mertk	FITC	Biolegend	2B10C42	151504
	TCRb	FITC	Biolegend	H57-597	109206
	Ter-119	FITC	Biolegend	TER-119	116205
	Vybrant active caspase -3/-7 assay kit	FITC	Molecular Probes		V35118
	Heparan sulfate	High Biotin	Amsbio	F58-10E4	370255-B-50-H
	CD115	PE	Biolegend	AFS98	135505
	CD135 (FLT3)	PE	eBioscience	A2F10	12-1351-82
	CD19	PE	Biolegend	1D3/CD19	152407
	CD3	PE	Biolegend	17A2	100205
	CD4	PE	Biolegend	GK1.5	100407
	Streptavidin	PE	BioLegend		405204
	RORgT	PE-CF494	BD Biosciences	Q31-378	562684
	CD11c	PE-Cy7	Biolegend	N418	117318
	CD34	PE-Dazzle 594	Biolegend	SA376A4	152209
	CD64	PE-Dazzle 594	Biolegend	X54-5/7.1	139320
	I-A/I-E	PerCP/cyanine5.5	Biolegend	M5/114.15.2	107625
	T-bet	PerCP/cyanine5.5	Biolegend	4B10	644806
	Live/dead fixable blue dead cell staining kit	UV	Invitrogen		L23105
	CD16/32 TruStain Fx (mouse)	Unlabelled	Biolegend	93	101320
	Microscopy
	Antibody	Fluorochrome	Supplier	Clone	Reference	Dilution
	anti-mouse CD192 (CCR2) Antibody	Alexa Fluor® 647	Biolegend	SA203611	150604	1/200
	Alexa Fluor® 647 Rat IgG2b, κ Isotype Ctrl Antibody	Alexa Fluor® 647	Biolegend	Monoclonal	400626	1/200
	PolySia (rabbit IgG)	Unlabelled	Absolute antibody	735	Ab00240-23.0	1/100
	Purified Non-muscle Myosin Heavy Chain II-A Antibody (MYH9)	Unlabelled	Biolegend	Polyclonal	909801	1/200
	Myosin 4 Monoclonal Antibody (MF20), eBioscience™ (MYH4)	Unlabelled	Invitrogen	MF20	14-6503-82	1/200
	Anti-TUBA4A (TUBA1) Antibody	Unlabelled	Sigma-Aldrich	Monoclonal	T5168	1/500
	Phalloidin	Alexa Fluor® 647	ThermoFischer Scientific	Not applicable	A22287	1/200
	Phalloidin	Alexa Fluor® 488	ThermoFischer Scientific	Not applicable	A12379	1/200
	Goat anti-mouse IgG (H+L), F(ab')2 Fragment	Alexa Fluor® 488	Cell Signaling Technology	Polyclonal	4408S	1/1000
	Goat Anti-rabbit IgG (H+L), F(ab')2 Fragment	Alexa Fluor® 488	Cell Signaling Technology	Polyclonal	4412S	1/1000
	Goat Anti-rabbit IgG (H+L), F(ab')2 Fragment	Alexa Fluor® 647	Cell Signaling Technology	Polyclonal	4414S	1/1000
	Donkey Anti-Rabbit IgG (H+L), Highly Cross-Adsorbed	CF®488A	Cliniscience	Polyclonal	20015	1/1000
	DAPI	Not applicable	ThermoFischer Scientific	Not applicable	D1306	1/1000
	Additional Reagents
	Name	Supplier	Reference
	Cell Staining buffer	BioLegend	420201
	DPBS 1 X	Gibco	14190-094
	Fetal Bovine Serum	Sigma	F75524-500ML
	EDTA	Euromedex	EU0084-B
	CountBright absolute counting beads	Life technologies	C36950
	Compensation beads	Invitrogen	01-2222-42
	Reactive beads	Invitrogen	A10346A
	Negative beads	Invitrogen	A10346B
